# LIF is a pro-algesic mediator in human and mouse models of arthritis-related pain

**DOI:** 10.64898/2026.10.12.758476

**Authors:** Rosie Ross, Yuening Li, Julia Vlachaki Walker, Mosab Ali Awadelkareem, Irene Zebochin, George Goodwin, Alina-Cristina Marin, Teodora Trendafilova, Innes Montague, Zoe Rutter-Locher, Sarah Ryan, Friederike Baldeweg, Katja Freytag, Rophi Condor, Natalie Arridge, Christopher D. Buckley, David L. Bennett, Frances Humby, Bruce W. Kirkham, Franziska Denk, Leonie S. Taams

## Abstract

**Purpose:** Emerging clinical and experimental data suggest that JAK inhibitors (JAKi) are effective in reducing pain in Rheumatoid Arthritis (RA). We recently showed that JAK/STAT signalling cytokines, specifically IL-6, LIF and IL-11, are present in the RA joint and can act directly on human induced pluripotent stem cell (iPSC) derived sensory neurons by increasing their STAT3 phosphorylation (pSTAT3) levels and expression of select pain-relevant genes. In this study, we determined that LIF is the most consequential cytokine out of the three, altering neuronal signalling, outgrowth and pain-like behaviours in *in vitro* and *in vivo* models of arthritis.

**Methods:** Human iPSC-derived sensory neurons were stimulated with RA synovial fluid (SF) or with cytokine-treated RA synovial fibroblast conditioned media (CM) in the absence or presence of anti-cytokine antibodies. pSTAT3 and pSTAT1 levels, and gene expression patterns, were assessed by Western blot and RNA-sequencing (RNA-seq). The immortalised dorsal root ganglion (DRG)-derived cell line (HD 10.6) was assessed for LIF-induced JAK/STAT signalling in addition to neurite outgrowth assays as a functional readout of the sensory neurons. Lastly, mouse models were used to assess pain-related behaviours *in vivo*.

**Results:** LIF was found to be consistently present in the SF from painful joints from individuals with inflammatory arthritis. Western blotting revealed that the addition of RA SF to iPSC-derived sensory neurons led to LIF-dependent induction of pSTAT3 and pSTAT1, while RNA-seq demonstrated that LIF alters the transcriptome of sensory neurons more prominently than IL-6 and IL-11, up-regulating signature genes related to peripheral neuron sensitization, such as *TRPV1*, *NTRK1*, *BDNF*, *HRH1* and *SCN10A.* Similarly, cytokine-treated fibroblast conditioned media was shown to induce neuronal pSTAT3 and pSTAT1 and upregulate expression of *BDNF*, *HRH1* and *VGF* in a LIF-dependent manner. Additionally, the immortalised dorsal root ganglion (DRG)-derived cell line (HD 10.6), which also exhibited LIF-induced pSTAT1 and pSTAT3, showed increased neurite outgrowth after axotomy when treated with LIF. Finally, in a mouse model of inflammatory arthritis, LIF was shown to be significantly increased in the affected joint. Furthermore, intraarticular injection of LIF into a healthy mouse knee resulted in increased responsiveness to painful pressure stimuli in that joint.

**Conclusions:** Our data indicate that LIF may be a pro-algesic mediator and a possible therapeutic target to improve pain management in individuals living with inflammatory arthritis.
