## Supplementary Excel Table 3 for "LIF is a pro-algesic mediator in human and mouse models of arthritis-related pain"

### Sheet: Supplementary Excel Table 3
Category	Term ID	Term	Count	%	PValue	Genes	List Total	Pop Hits	Pop Total	Fold Enrichment	Bonferroni	Benjamini	FDR
GOTERM_BP_DIRECT	GO:0007411	axon guidance	10	7.29927	6.41e-06	NTRK1, EFNA1, NRP1, EPHA7, ABLIM1, RELN, TRIO, BDNF, KIF5C, ROBO1	129	198	19512	7.63918	0.00814916	0.00817612	0.008124855213677973\
GOTERM_BP_DIRECT	GO:0019221	cytokine-mediated signaling pathway	8	5.83942	6.8e-05	GREM2, SOCS3, CISH, STAT3, LIFR, IL6ST, JAK1, IL13RA1	129	153	19512	7.9088	0.0831391	0.0319704	0.03176991718131498\
GOTERM_BP_DIRECT	GO:0072540	T-helper 17 cell lineage commitment	4	2.91971	7.52e-05	SOCS3, STAT3, IL6ST, JAK1	129	13	19512	46.5403	0.0915268	0.0319704	0.03176991718131498\
GOTERM_BP_DIRECT	GO:0070102	interleukin-6-mediated signaling pathway	4	2.91971	0.000145	SOCS3, STAT3, IL6ST, JAK1	129	16	19512	37.814	0.16912	0.046278	0.04598782402180401\
GOTERM_BP_DIRECT	GO:0042127	regulation of cell population proliferation	8	5.83942	0.000401	JAG1, BCL6, NACC2, STAT3, CTNNA1, PDS5B, JUNB, KCNH1	129	204	19512	5.9316	0.40046	0.102218	0.10157705584893909\
GOTERM_BP_DIRECT	GO:0038154	interleukin-11-mediated signaling pathway	3	2.18978	0.000878	STAT3, IL6ST, JAK1	129	7	19512	64.8239	0.674103	0.186634	0.18546402805814813\
GOTERM_BP_DIRECT	GO:0007399	nervous system development	13	9.48905	0.00117073	NTRK1, NRP1, EPHA7, JAG1, BDNF, STAT3, NAV1, MYT1, ROBO1, GLIS2, SPRY3, SCN3B, MDGA1	129	649	19512	3.02978	0.775951	0.213407	0.21206857510099153\
GOTERM_BP_DIRECT	GO:0086010	membrane depolarization during action potential	3	2.18978	0.00185644	SCN10A, SCN5A, SCN3B	129	10	19512	45.3767	0.906788	0.24979	0.2482242692162748\
GOTERM_BP_DIRECT	GO:0060371	regulation of atrial cardiac muscle cell membrane depolarization	3	2.18978	0.00185644	SCN10A, SCN5A, SCN3B	129	10	19512	45.3767	0.906788	0.24979	0.2482242692162748\
GOTERM_BP_DIRECT	GO:0001764	neuron migration	6	4.37956	0.00203855	NRP1, RELN, ITGA3, NAV1, LARGE1, MDGA1	129	136	19512	6.67305	0.926162	0.24979	0.2482242692162748\
GOTERM_BP_DIRECT	GO:0030154	cell differentiation	17	12.4088	0.00215336	NTRK1, NRP1, UNC13A, ITGA3, STAT3, NAV1, MYT1, ETV6, ROBO1, GLIS2, SOCS3, SBNO2, DLG5, IL6ST, MDGA1, JUNB, JAK1	129	1094	19512	2.35041	0.936252	0.24979	0.2482242692162748\
GOTERM_BP_DIRECT	GO:0038110	interleukin-2-mediated signaling pathway	3	2.18978	0.00269948	STAT3, SECTM1, JAK1	129	12	19512	37.814	0.968315	0.284309	0.2825262754003171\
GOTERM_BP_DIRECT	GO:0008285	negative regulation of cell population proliferation	10	7.29927	0.00289656	NTRK1, CDKN1A, ADAMTS1, CLMN, NACC2, DLG5, STAT3, DAB2IP, PDS5B, HSPA1B	129	450	19512	3.36124	0.975382	0.284309	0.2825262754003171\
GOTERM_BP_DIRECT	GO:0099173	postsynapse organization	3	2.18978	0.00317663	NRP1, ITGA3, DLG5	129	13	19512	34.9052	0.982803	0.289527	0.28771168380255857\
GOTERM_BP_DIRECT	GO:0016477	cell migration	8	5.83942	0.00409846	EFNA1, RELN, CDH3, ONECUT2, PXN, ASAP3, CTNNA1, TNFAIP1	129	306	19512	3.9544	0.994724	0.344238	0.34207930298862166\
GOTERM_BP_DIRECT	GO:0045747	positive regulation of Notch signaling pathway	4	2.91971	0.00431646	JAG1, STAT3, IL6ST, ROBO1	129	50	19512	12.1005	0.99601	0.344238	0.34207930298862166\
GOTERM_BP_DIRECT	GO:1990830	cellular response to leukemia inhibitory factor	5	3.64964	0.00656214	SOCS3, SBNO2, MSC, NEFH, ICAM1	129	113	19512	6.69274	0.999777	0.492546	0.4894582150634951\
GOTERM_BP_DIRECT	GO:0010976	positive regulation of neuron projection development	5	3.64964	0.00855856	NTRK1, RELN, BDNF, ITGA3, DAB2IP	129	122	19512	6.19901	0.999983	0.606706	0.6029026777712931\
GOTERM_BP_DIRECT	GO:0007259	cell surface receptor signaling pathway via JAK-STAT	4	2.91971	0.00973331	SOCS3, STAT3, IL6ST, JAK1	129	67	19512	9.0302	0.999996	0.653669	0.6495705682548313\
GOTERM_BP_DIRECT	GO:0086002	cardiac muscle cell action potential involved in contraction	3	2.18978	0.0107235	SCN10A, SCN5A, SCN3B	129	24	19512	18.907	0.999999	0.667472	0.6632872881275977\
GOTERM_BP_DIRECT	GO:0051260	protein homooligomerization	5	3.64964	0.0112016	KCNG2, EHD3, NACC2, VWA1, TNFAIP1	129	132	19512	5.72939	0.999999	0.667472	0.6632872881275977\
GOTERM_BP_DIRECT	GO:0055117	regulation of cardiac muscle contraction	3	2.18978	0.0116063	SCN10A, EHD3, SCN5A	129	25	19512	18.1507	1	0.667472	0.6632872881275977\
GOTERM_BP_DIRECT	GO:0035024	negative regulation of Rho protein signal transduction	3	2.18978	0.01252	BCL6, ITGA3, TNFAIP1	129	26	19512	17.4526	1	0.667472	0.6632872881275977\
GOTERM_BP_DIRECT	GO:0021814	cell motility involved in cerebral cortex radial glia guided migration	2	1.45985	0.0130774	DAB2IP, BMERB1	129	2	19512	151.256	1	0.667472	0.6632872881275977\
GOTERM_BP_DIRECT	GO:0086043	bundle of His cell action potential	2	1.45985	0.0130774	SCN10A, SCN5A	129	2	19512	151.256	1	0.667472	0.6632872881275977\
GOTERM_BP_DIRECT	GO:0045944	positive regulation of transcription by RNA polymerase II	16	11.6788	0.0162229	JAG1, ONECUT2, STAT3, DAB2IP, EBF4, ETV6, FOSL2, GLIS2, RUNX1, ABLIM1, PLSCR1, SBNO2, MAF, JUNB, MAP2K5, IRF9	129	1243	19512	1.94698	1	0.777275	0.7724014856942297\
GOTERM_BP_DIRECT	GO:0098609	cell-cell adhesion	6	4.37956	0.016447	CDH3, ITGA3, DLG5, CTNNA1, LPP, ICAM1	129	225	19512	4.03349	1	0.777275	0.7724014856942297\
GOTERM_BP_DIRECT	GO:0034220	monoatomic ion transmembrane transport	8	5.83942	0.0192563	KCNG2, SCN10A, KCNK9, ATP2B4, TRPV1, SCN5A, SCN3B, KCNH1	129	413	19512	2.92989	1	0.831628	0.826413557924075\
GOTERM_BP_DIRECT	GO:0090090	negative regulation of canonical Wnt signaling pathway	5	3.64964	0.0195362	WNT5B, IGFBP2, DAB2IP, TPBGL, ANKRD6	129	156	19512	4.84794	1	0.831628	0.826413557924075\
GOTERM_BP_DIRECT	GO:0051599	response to hydrostatic pressure	2	1.45985	0.0195524	NTRK1, ATP2B4	129	3	19512	100.837	1	0.831628	0.826413557924075\
GOTERM_BP_DIRECT	GO:0051017	actin filament bundle assembly	3	2.18978	0.0244843	MYO1B, ADD2, LIMD2	129	37	19512	12.264	1	0.896137	0.8905184924987191\
GOTERM_BP_DIRECT	GO:0003180	aortic valve morphogenesis	3	2.18978	0.0244843	EFNA1, JAG1, ROBO1	129	37	19512	12.264	1	0.896137	0.8905184924987191\
GOTERM_BP_DIRECT	GO:2001240	negative regulation of extrinsic apoptotic signaling pathway in absence of ligand	3	2.18978	0.0257353	CTNNA1, MAP2K5, HSPA1B	129	38	19512	11.9412	1	0.896137	0.8905184924987191\
GOTERM_BP_DIRECT	GO:0050900	leukocyte migration	3	2.18978	0.0257353	ITGA3, ICAM1, ADD2	129	38	19512	11.9412	1	0.896137	0.8905184924987191\
GOTERM_BP_DIRECT	GO:0048861	leukemia inhibitory factor signaling pathway	2	1.45985	0.0259852	LIFR, IL6ST	129	4	19512	75.6279	1	0.896137	0.8905184924987191\
GOTERM_BP_DIRECT	GO:0038165	oncostatin-M-mediated signaling pathway	2	1.45985	0.0259852	LIFR, IL6ST	129	4	19512	75.6279	1	0.896137	0.8905184924987191\
GOTERM_BP_DIRECT	GO:0086016	AV node cell action potential	2	1.45985	0.0259852	SCN10A, SCN5A	129	4	19512	75.6279	1	0.896137	0.8905184924987191\
GOTERM_BP_DIRECT	GO:0006366	transcription by RNA polymerase II	6	4.37956	0.031896	ABLIM1, MAF, BCL6, NOCT, STAT3, IRF9	129	268	19512	3.38632	1	0.984929	0.978753615826665\
GOTERM_BP_DIRECT	GO:0071479	cellular response to ionizing radiation	3	2.18978	0.032365	NET1, CDKN1A, TNKS1BP1	129	43	19512	10.5527	1	0.984929	0.978753615826665\
GOTERM_BP_DIRECT	GO:0070120	ciliary neurotrophic factor-mediated signaling pathway	2	1.45985	0.0323761	LIFR, IL6ST	129	5	19512	60.5023	1	0.984929	0.978753615826665\
GOTERM_BP_DIRECT	GO:0007163	establishment or maintenance of cell polarity	3	2.18978	0.0351848	DLG5, CTNNA1, ANKRD6	129	45	19512	10.0837	1	0.984929	0.978753615826665\
GOTERM_BP_DIRECT	GO:0045071	negative regulation of viral genome replication	3	2.18978	0.0366292	PLSCR1, MX1, ZC3HAV1	129	46	19512	9.86451	1	0.984929	0.978753615826665\
GOTERM_BP_DIRECT	GO:0046718	symbiont entry into host cell	4	2.91971	0.0374927	NRP1, PLSCR1, HSPA1B, ICAM1	129	112	19512	5.40199	1	0.984929	0.978753615826665\
GOTERM_BP_DIRECT	GO:1900182	positive regulation of protein localization to nucleus	3	2.18978	0.0380962	DTX3L, JAK1, GLIS2	129	47	19512	9.65463	1	0.984929	0.978753615826665\
GOTERM_BP_DIRECT	GO:0086015	SA node cell action potential	2	1.45985	0.0387254	SCN5A, SCN3B	129	6	19512	50.4186	1	0.984929	0.978753615826665\
GOTERM_BP_DIRECT	GO:0050730	regulation of peptidyl-tyrosine phosphorylation	2	1.45985	0.0387254	EFNA1, EPHA7	129	6	19512	50.4186	1	0.984929	0.978753615826665\
GOTERM_BP_DIRECT	GO:0014832	urinary bladder smooth muscle contraction	2	1.45985	0.0387254	ATP2B4, TRPV1	129	6	19512	50.4186	1	0.984929	0.978753615826665\
GOTERM_BP_DIRECT	GO:0000122	negative regulation of transcription by RNA polymerase II	13	9.48905	0.039148	STAT3, DAB2IP, TRPV1, ETV6, GLIS2, RUNX1, EFNA1, MAF, BCL6, NACC2, TPR, MSC, MAP2K5	129	1034	19512	1.90167	1	0.984929	0.978753615826665\
GOTERM_BP_DIRECT	GO:0007229	integrin-mediated signaling pathway	4	2.91971	0.0391895	NRP1, ADAMTS1, ITGA3, CTNNA1	129	114	19512	5.30722	1	0.984929	0.978753615826665\
GOTERM_BP_DIRECT	GO:0030316	osteoclast differentiation	3	2.18978	0.0410964	SBNO2, JUNB, FOSL2	129	49	19512	9.26056	1	0.984929	0.978753615826665\
GOTERM_BP_DIRECT	GO:0032870	cellular response to hormone stimulus	3	2.18978	0.0441825	PROKR1, STAT3, IGFBP2	129	51	19512	8.8974	1	0.984929	0.978753615826665\
GOTERM_BP_DIRECT	GO:0048513	animal organ development	4	2.91971	0.0445103	FRAS1, JAG1, DLG5, SPRY3	129	120	19512	5.04186	1	0.984929	0.978753615826665\
GOTERM_BP_DIRECT	GO:0060373	regulation of ventricular cardiac muscle cell membrane depolarization	2	1.45985	0.0450333	SCN5A, SCN3B	129	7	19512	43.2159	1	0.984929	0.978753615826665\
GOTERM_BP_DIRECT	GO:0051056	regulation of small GTPase mediated signal transduction	4	2.91971	0.0454304	NET1, TRIO, RHOU, SIPA1L2	129	121	19512	5.00019	1	0.984929	0.978753615826665\
GOTERM_BP_DIRECT	GO:0000902	cell morphogenesis	4	2.91971	0.0454304	RELN, CDH3, BCL6, FOSL2	129	121	19512	5.00019	1	0.984929	0.978753615826665\
GOTERM_BP_DIRECT	GO:0048013	ephrin receptor signaling pathway	3	2.18978	0.045757	NTRK1, EFNA1, EPHA7	129	52	19512	8.7263	1	0.984929	0.978753615826665\
GOTERM_BP_DIRECT	GO:0035556	intracellular signal transduction	8	5.83942	0.0472095	NET1, SOCS3, CARHSP1, SHC3, CISH, DLG5, DAB2IP, JAK1	129	501	19512	2.41526	1	0.984929	0.978753615826665\
GOTERM_BP_DIRECT	GO:0050804	modulation of chemical synaptic transmission	4	2.91971	0.0472989	EPHA7, RELN, BDNF, STAT3	129	123	19512	4.91889	1	0.984929	0.978753615826665\
GOTERM_BP_DIRECT	GO:0034605	cellular response to heat	3	2.18978	0.0473519	TPR, TRPV1, HSPA1B	129	53	19512	8.56165	1	0.984929	0.978753615826665\
GOTERM_BP_DIRECT	GO:0007169	cell surface receptor protein tyrosine kinase signaling pathway	4	2.91971	0.0492184	NTRK1, EPHA7, SHC3, BDNF	129	125	19512	4.84019	1	0.984929	0.978753615826665\
GOTERM_BP_DIRECT	GO:0010719	negative regulation of epithelial to mesenchymal transition	3	2.18978	0.0506019	EFNA1, SPRED3, DAB2IP	129	55	19512	8.25032	1	0.984929	0.978753615826665\
GOTERM_BP_DIRECT	GO:0090129	positive regulation of synapse maturation	2	1.45985	0.0513002	RELN, DAB2IP	129	8	19512	37.814	1	0.984929	0.978753615826665\
GOTERM_BP_DIRECT	GO:0097398	cellular response to interleukin-17	2	1.45985	0.0513002	SOCS3, STAT3	129	8	19512	37.814	1	0.984929	0.978753615826665\
GOTERM_BP_DIRECT	GO:0070106	interleukin-27-mediated signaling pathway	2	1.45985	0.0513002	MX1, IL6ST	129	8	19512	37.814	1	0.984929	0.978753615826665\
GOTERM_BP_DIRECT	GO:0038113	interleukin-9-mediated signaling pathway	2	1.45985	0.0513002	STAT3, JAK1	129	8	19512	37.814	1	0.984929	0.978753615826665\
GOTERM_BP_DIRECT	GO:0034097	response to cytokine	3	2.18978	0.0522563	STAT3, LIFR, IL6ST	129	56	19512	8.10299	1	0.984929	0.978753615826665\
GOTERM_BP_DIRECT	GO:0042475	odontogenesis of dentin-containing tooth	3	2.18978	0.0522563	SCN10A, CTNNA1, SCN5A	129	56	19512	8.10299	1	0.984929	0.978753615826665\
GOTERM_BP_DIRECT	GO:0030512	negative regulation of transforming growth factor beta receptor signaling pathway	4	2.91971	0.0531265	SPRED3, CDH3, ONECUT2, RASL11B	129	129	19512	4.6901	1	0.984929	0.978753615826665\
GOTERM_BP_DIRECT	GO:0010628	positive regulation of gene expression	8	5.83942	0.0532603	ADAM19, PLSCR1, CDH3, MAF, ITGA3, STAT3, HSPA1B, ROBO1	129	515	19512	2.3496	1	0.984929	0.978753615826665\
GOTERM_BP_DIRECT	GO:0070307	lens fiber cell development	2	1.45985	0.0575263	TMOD1, WNT5B	129	9	19512	33.6124	1	1	0.9945098039215686\
GOTERM_BP_DIRECT	GO:0086014	atrial cardiac muscle cell action potential	2	1.45985	0.0575263	SCN5A, SCN3B	129	9	19512	33.6124	1	1	0.9945098039215686\
GOTERM_BP_DIRECT	GO:0035725	sodium ion transmembrane transport	4	2.91971	0.0588788	SCN10A, KCNK9, SCN5A, SCN3B	129	135	19512	4.48165	1	1	0.9945098039215686\
GOTERM_BP_DIRECT	GO:0009887	animal organ morphogenesis	4	2.91971	0.0603745	NRP1, ABLIM1, JAG1, ONECUT2	129	136	19512	4.4487	1	1	0.9945098039215686\
GOTERM_BP_DIRECT	GO:0060385	axonogenesis involved in innervation	2	1.45985	0.0637119	NTRK1, NRP1	129	10	19512	30.2512	1	1	0.9945098039215686\
GOTERM_BP_DIRECT	GO:0035723	interleukin-15-mediated signaling pathway	2	1.45985	0.0637119	STAT3, JAK1	129	10	19512	30.2512	1	1	0.9945098039215686\
GOTERM_BP_DIRECT	GO:0002062	chondrocyte differentiation	3	2.18978	0.067971	WNT5B, FOSL2, RUNX1	129	65	19512	6.98104	1	1	0.9945098039215686\
GOTERM_BP_DIRECT	GO:0043409	negative regulation of MAPK cascade	3	2.18978	0.067971	EFNA1, DAB2IP, SPRY3	129	65	19512	6.98104	1	1	0.9945098039215686\
GOTERM_BP_DIRECT	GO:0072006	nephron development	2	1.45985	0.0698571	JAG1, ITGA3	129	11	19512	27.5011	1	1	0.9945098039215686\
GOTERM_BP_DIRECT	GO:2001241	positive regulation of extrinsic apoptotic signaling pathway in absence of ligand	2	1.45985	0.0698571	SRPX, CTNNA1	129	11	19512	27.5011	1	1	0.9945098039215686\
GOTERM_BP_DIRECT	GO:0006814	sodium ion transport	4	2.91971	0.0714023	SCN10A, KCNK9, SCN5A, SCN3B	129	146	19512	4.14399	1	1	0.9945098039215686\
GOTERM_BP_DIRECT	GO:0006357	regulation of transcription by RNA polymerase II	17	12.4088	0.0715485	ONECUT2, STAT3, ATP2B4, EBF4, MYT1, ETV6, FOSL2, GLIS2, RUNX1, MAF, BCL6, NACC2, MKX, MSC, JUNB, IRF9, JAK1	129	1643	19512	1.56503	1	1	0.9945098039215686\
GOTERM_BP_DIRECT	GO:0030198	extracellular matrix organization	4	2.91971	0.0725551	CSGALNACT1, ADAMTS1, VWA1, MMP10	129	147	19512	4.1158	1	1	0.9945098039215686\
GOTERM_BP_DIRECT	GO:0051965	positive regulation of synapse assembly	3	2.18978	0.0735156	NTRK1, BDNF, DLG5	129	68	19512	6.67305	1	1	0.9945098039215686\
GOTERM_BP_DIRECT	GO:0007268	chemical synaptic transmission	5	3.64964	0.0752645	HRH1, UNC13A, DOC2B, NPTX2, LARGE1	129	242	19512	3.12512	1	1	0.9945098039215686\
GOTERM_BP_DIRECT	GO:0097475	motor neuron migration	2	1.45985	0.0759624	NRP1, RELN	129	12	19512	25.2093	1	1	0.9945098039215686\
GOTERM_BP_DIRECT	GO:1902806	regulation of cell cycle G1/S phase transition	2	1.45985	0.0759624	CDKN1A, ATP2B4	129	12	19512	25.2093	1	1	0.9945098039215686\
GOTERM_BP_DIRECT	GO:0048935	peripheral nervous system neuron development	2	1.45985	0.0759624	ONECUT2, RUNX1	129	12	19512	25.2093	1	1	0.9945098039215686\
GOTERM_BP_DIRECT	GO:0140105	interleukin-10-mediated signaling pathway	2	1.45985	0.0759624	STAT3, JAK1	129	12	19512	25.2093	1	1	0.9945098039215686\
GOTERM_BP_DIRECT	GO:0086012	membrane depolarization during cardiac muscle cell action potential	2	1.45985	0.0759624	SCN5A, SCN3B	129	12	19512	25.2093	1	1	0.9945098039215686\
GOTERM_BP_DIRECT	GO:0071805	potassium ion transmembrane transport	4	2.91971	0.0772494	KCNG2, KCNK9, LARGE1, KCNH1	129	151	19512	4.00678	1	1	0.9945098039215686\
GOTERM_BP_DIRECT	GO:0007155	cell adhesion	9	6.56934	0.0775505	SRPX, RELN, CDH3, ITGA3, PXN, CTNNA1, LPP, ICAM1, ROBO1	129	677	19512	2.01079	1	1	0.9945098039215686\
GOTERM_BP_DIRECT	GO:0048167	regulation of synaptic plasticity	3	2.18978	0.0792003	HRH1, VGF, LARGE1	129	71	19512	6.39109	1	1	0.9945098039215686\
GOTERM_BP_DIRECT	GO:0065003	protein-containing complex assembly	4	2.91971	0.080856	DLG5, LARGE1, ADD2, TAPBP	129	154	19512	3.92872	1	1	0.9945098039215686\
GOTERM_BP_DIRECT	GO:0007420	brain development	5	3.64964	0.0825289	EPHA7, RELN, LARGE1, MDGA1, ROBO1	129	250	19512	3.02512	1	1	0.9945098039215686\
GOTERM_BP_DIRECT	GO:0048812	neuron projection morphogenesis	3	2.18978	0.0830642	TRIO, BDNF, DAB2IP	129	73	19512	6.21599	1	1	0.9945098039215686\
GOTERM_BP_DIRECT	GO:0043547	positive regulation of GTPase activity	3	2.18978	0.0869849	NTRK1, NET1, ASAP3	129	75	19512	6.05023	1	1	0.9945098039215686\
GOTERM_BP_DIRECT	GO:0038180	nerve growth factor signaling pathway	2	1.45985	0.0880538	NTRK1, BDNF	129	14	19512	21.608	1	1	0.9945098039215686\
GOTERM_BP_DIRECT	GO:0051607	defense response to virus	5	3.64964	0.0881967	PLSCR1, DTX3L, MX1, ZC3HAV1, IRF9	129	256	19512	2.95422	1	1	0.9945098039215686\
GOTERM_BP_DIRECT	GO:0045766	positive regulation of angiogenesis	4	2.91971	0.088284	NTRK1, NRP1, STAT3, RUNX1	129	160	19512	3.7814	1	1	0.9945098039215686\
GOTERM_BP_DIRECT	GO:0009410	response to xenobiotic stimulus	5	3.64964	0.0920777	NTRK1, ITGA3, STAT3, IGFBP2, FOSL2	129	260	19512	2.90877	1	1	0.9945098039215686\
GOTERM_BP_DIRECT	GO:0061298	retina vasculature development in camera-type eye	2	1.45985	0.0940405	NRP1, LARGE1	129	15	19512	20.1674	1	1	0.9945098039215686\
GOTERM_BP_DIRECT	GO:0060397	growth hormone receptor signaling pathway via JAK-STAT	2	1.45985	0.0940405	STAT3, JAK1	129	15	19512	20.1674	1	1	0.9945098039215686\
GOTERM_BP_DIRECT	GO:0009968	negative regulation of signal transduction	3	2.18978	0.0949881	RGS4, SOCS3, CISH	129	79	19512	5.74389	1	1	0.9945098039215686\
GOTERM_BP_DIRECT	GO:0030183	B cell differentiation	3	2.18978	0.0970212	NTRK1, BCL6, FOSL2	129	80	19512	5.67209	1	1	0.9945098039215686\
GOTERM_BP_DIRECT	GO:0043524	negative regulation of neuron apoptotic process	4	2.91971	0.0986167	NTRK1, NRP1, BDNF, IL6ST	129	168	19512	3.60133	1	1	0.9945098039215686\
GOTERM_BP_DIRECT	GO:0007010	cytoskeleton organization	4	2.91971	0.0986167	CECR2, ABLIM1, RHOU, LARGE1	129	168	19512	3.60133	1	1	0.9945098039215686\
GOTERM_BP_DIRECT	GO:1902305	regulation of sodium ion transmembrane transport	2	1.45985	0.0999883	ATP2B4, SCN5A	129	16	19512	18.907	1	1	0.9945098039215686\
GOTERM_BP_DIRECT	GO:0016310	phosphorylation	2	1.45985	0.0999883	EPHA7, STAT3	129	16	19512	18.907	1	1	0.9945098039215686\
GOTERM_BP_DIRECT	GO:0003161	cardiac conduction system development	2	1.45985	0.0999883	SCN5A, MSC	129	16	19512	18.907	1	1	0.9945098039215686\
GOTERM_BP_DIRECT	GO:0060396	growth hormone receptor signaling pathway	2	1.45985	0.0999883	PXN, STAT3	129	16	19512	18.907	1	1	0.9945098039215686\
GOTERM_BP_DIRECT	GO:0045820	negative regulation of glycolytic process	2	1.45985	0.0999883	STAT3, IER3	129	16	19512	18.907	1	1	0.9945098039215686}
KEGG_PATHWAY	hsa04630	JAK-STAT signaling pathway	9	6.56934	4.11e-05	SOCS3, CDKN1A, CISH, STAT3, LIFR, IL6ST, IRF9, JAK1, IL13RA1	74	168	9496	6.87452	0.00736577	0.00739288	0.007351805823059211\
KEGG_PATHWAY	hsa05200	Pathways in cancer	12	8.75912	0.00234744	NTRK1, CDKN1A, JAG1, WNT5B, ITGA3, STAT3, TPR, CTNNA1, IL6ST, JAK1, IL13RA1, RUNX1	74	533	9496	2.8891	0.344945	0.21127	0.2100959605334981\
KEGG_PATHWAY	hsa05165	Human papillomavirus infection	9	6.56934	0.00388296	CDKN1A, RELN, JAG1, WNT5B, ITGA3, PXN, MX1, IRF9, JAK1	74	333	9496	3.46822	0.50356	0.232977	0.2316831783166599\
KEGG_PATHWAY	hsa05160	Hepatitis C	6	4.37956	0.0074349	SOCS3, CDKN1A, STAT3, MX1, IRF9, JAK1	74	159	9496	4.84243	0.739012	0.29581	0.294166678281775\
KEGG_PATHWAY	hsa04668	TNF signaling pathway	5	3.64964	0.0131386	SOCS3, JAG1, DAB2IP, JUNB, ICAM1	74	119	9496	5.39178	0.907508	0.29581	0.294166678281775\
KEGG_PATHWAY	hsa04360	Axon guidance	6	4.37956	0.0134363	EFNA1, NRP1, EPHA7, ABLIM1, WNT5B, ROBO1	74	184	9496	4.18449	0.912397	0.29581	0.294166678281775\
KEGG_PATHWAY	hsa04917	Prolactin signaling pathway	4	2.91971	0.0171536	SOCS3, SHC3, CISH, STAT3	74	71	9496	7.22954	0.955597	0.29581	0.294166678281775\
KEGG_PATHWAY	hsa05167	Kaposi sarcoma-associated herpesvirus infection	6	4.37956	0.0172329	CDKN1A, STAT3, IL6ST, IRF9, JAK1, ICAM1	74	196	9496	3.9283	0.956237	0.29581	0.294166678281775\
KEGG_PATHWAY	hsa05202	Transcriptional misregulation in cancer	6	4.37956	0.019006	NTRK1, CDKN1A, MAF, BCL6, ETV6, RUNX1	74	201	9496	3.83058	0.968382	0.29581	0.294166678281775\
KEGG_PATHWAY	hsa05203	Viral carcinogenesis	6	4.37956	0.0205085	CDKN1A, PXN, STAT3, IL6ST, IRF9, JAK1	74	205	9496	3.75583	0.976005	0.29581	0.294166678281775\
KEGG_PATHWAY	hsa05169	Epstein-Barr virus infection	6	4.37956	0.0205085	CDKN1A, STAT3, IRF9, JAK1, ICAM1, TAPBP	74	205	9496	3.75583	0.976005	0.29581	0.294166678281775\
KEGG_PATHWAY	hsa05212	Pancreatic cancer	4	2.91971	0.021251	CDKN1A, STAT3, ARHGEF6, JAK1	74	77	9496	6.6662	0.979067	0.29581	0.294166678281775\
KEGG_PATHWAY	hsa05162	Measles	5	3.64964	0.0219848	STAT3, MX1, HSPA1B, IRF9, JAK1	74	139	9496	4.61598	0.98171	0.29581	0.294166678281775\
KEGG_PATHWAY	hsa04380	Osteoclast differentiation	5	3.64964	0.0241027	SOCS3, JUNB, IRF9, FOSL2, JAK1	74	143	9496	4.48686	0.987619	0.29581	0.294166678281775\
KEGG_PATHWAY	hsa04550	Signaling pathways regulating pluripotency of stem cells	5	3.64964	0.0246508	WNT5B, STAT3, LIFR, IL6ST, JAK1	74	144	9496	4.45571	0.98881	0.29581	0.294166678281775\
KEGG_PATHWAY	hsa05216	Thyroid cancer	3	2.18978	0.0326469	NTRK1, CDKN1A, TPR	74	37	9496	10.4047	0.997457	0.367278	0.3652376627449144\
KEGG_PATHWAY	hsa05171	Coronavirus disease - COVID-19	6	4.37956	0.0359185	NRP1, STAT3, MX1, IL6ST, IRF9, JAK1	74	238	9496	3.23507	0.998618	0.380313	0.37820061909085445\
KEGG_PATHWAY	hsa05164	Influenza A	5	3.64964	0.0438863	SOCS3, MX1, IRF9, JAK1, ICAM1	74	173	9496	3.7088	0.99969	0.418408	0.4160833554212999\
KEGG_PATHWAY	hsa04144	Endocytosis	6	4.37956	0.0441653	EHD3, KIF5C, PSD3, ASAP3, ASAP1, HSPA1B	74	252	9496	3.05534	0.999706	0.418408	0.4160833554212999\
KEGG_PATHWAY	hsa04659	Th17 cell differentiation	4	2.91971	0.0513272	STAT3, IL6ST, JAK1, RUNX1	74	109	9496	4.70915	0.999924	0.446022	0.44354399104970565\
KEGG_PATHWAY	hsa05168	Herpes simplex virus 1 infection	5	3.64964	0.0520359	SOCS3, ZC3HAV1, IRF9, JAK1, TAPBP	74	183	9496	3.50613	0.999934	0.446022	0.44354399104970565\
KEGG_PATHWAY	hsa04151	PI3K-Akt signaling pathway	7	5.10949	0.059193	NTRK1, EFNA1, CDKN1A, RELN, BDNF, ITGA3, JAK1	74	362	9496	2.48141	0.999983	0.484306	0.4816158856856254\
KEGG_PATHWAY	hsa04722	Neurotrophin signaling pathway	4	2.91971	0.0647403	NTRK1, SHC3, BDNF, MAP2K5	74	120	9496	4.27748	0.999994	0.505031	0.5022252950042566\
KEGG_PATHWAY	hsa04935	Growth hormone synthesis, secretion and action	4	2.91971	0.0673375	SOCS3, SHC3, STAT3, JUNB	74	122	9496	4.20735	0.999996	0.505031	0.5022252950042566\
KEGG_PATHWAY	hsa05163	Human cytomegalovirus infection	5	3.64964	0.0969188	CDKN1A, PXN, STAT3, JAK1, TAPBP	74	227	9496	2.82653	1	0.696749	0.6928784992540338\
REACTOME_PATHWAY	R-HSA-6785807	Interleukin-4 and Interleukin-13 signaling	9	6.56934	2.41e-06	SOCS3, CDKN1A, BCL6, STAT3, RHOU, JUNB, JAK1, ICAM1, IL13RA1	91	112	11569	10.216	0.00131957	0.00132285	0.00130120158075346\
REACTOME_PATHWAY	R-HSA-6783589	Interleukin-6 family signaling	5	3.64964	3.23e-05	SOCS3, STAT3, LIFR, IL6ST, JAK1	91	24	11569	26.4858	0.0175809	0.00888467	0.008739282284031646\
REACTOME_PATHWAY	R-HSA-1059683	Interleukin-6 signaling	4	2.91971	7.18e-05	SOCS3, STAT3, IL6ST, JAK1	91	11	11569	46.2298	0.0386584	0.0131653	0.012949873330180292\
REACTOME_PATHWAY	R-HSA-166520	Signaling by NTRKs	7	5.10949	0.000583	NTRK1, SHC3, VGF, BDNF, STAT3, JUNB, MAP2K5	91	133	11569	6.69115	0.273777	0.080097	0.07878636325149556\
REACTOME_PATHWAY	R-HSA-449147	Signaling by Interleukins	12	8.75912	0.00103143	SOCS3, CDKN1A, CISH, BCL6, STAT3, RHOU, LIFR, IL6ST, JUNB, JAK1, ICAM1, IL13RA1	91	471	11569	3.23903	0.432519	0.110356	0.1085497199946286\
REACTOME_PATHWAY	R-HSA-1280215	Cytokine Signaling in Immune system	16	11.6788	0.00120388	CDKN1A, CISH, STAT3, MX1, LIFR, ICAM1, SOCS3, BCL6, TPR, RHOU, IL6ST, JUNB, HSPA1B, IRF9, JAK1, IL13RA1	91	800	11569	2.54264	0.483834	0.110356	0.1085497199946286\
REACTOME_PATHWAY	R-HSA-187037	Signaling by NTRK1 (TRKA)	6	4.37956	0.00192167	NTRK1, SHC3, VGF, STAT3, JUNB, MAP2K5	91	114	11569	6.69115	0.65216	0.150989	0.14851787084860796\
REACTOME_PATHWAY	R-HSA-9020956	Interleukin-27 signaling	3	2.18978	0.00314494	STAT3, IL6ST, JAK1	91	11	11569	34.6723	0.82259	0.216215	0.21267646941042156\
REACTOME_PATHWAY	R-HSA-8984722	Interleukin-35 Signalling	3	2.18978	0.00375488	STAT3, IL6ST, JAK1	91	12	11569	31.783	0.873221	0.229465	0.22571027865475593\
REACTOME_PATHWAY	R-HSA-397014	Muscle contraction	7	5.10949	0.00559272	TMOD1, SCN10A, KCNK9, PXN, ATP2B4, SCN5A, SCN3B	91	208	11569	4.27848	0.953996	0.3076	0.30256638197193086\
REACTOME_PATHWAY	R-HSA-913531	Interferon Signaling	8	5.83942	0.00645322	SOCS3, STAT3, TPR, MX1, HSPA1B, IRF9, JAK1, ICAM1	91	283	11569	3.59383	0.971399	0.319188	0.31396455480595553\
REACTOME_PATHWAY	R-HSA-162582	Signal Transduction	32	23.3577	0.00725612	NRP1, CDKN1A, TRIO, SHC3, PXN, TNFAIP1, RGS4, SPRED3, PROKR1, SOCS3, HRH1, CTNNA1, JUNB, MAP2K5, JAK1, IER3, NTRK1, JAG1, WNT5B, ITGA3, BDNF, STAT3, DAB2IP, RUNX1, NET1, GREM2, CLIP1, GNAL, VGF, DLG5, RHOU, ARHGEF6	91	2627	11569	1.54862	0.98165	0.319188	0.31396455480595553\
REACTOME_PATHWAY	R-HSA-6788467	IL-6-type cytokine receptor ligand interactions	3	2.18978	0.00754444	LIFR, IL6ST, JAK1	91	17	11569	22.435	0.984355	0.319188	0.31396455480595553\
REACTOME_PATHWAY	R-HSA-9006934	Signaling by Receptor Tyrosine Kinases	11	8.0292	0.00880597	NTRK1, NRP1, SHC3, VGF, BDNF, ITGA3, PXN, STAT3, CTNNA1, JUNB, MAP2K5	91	538	11569	2.59935	0.992218	0.325905	0.3205718988590266\
REACTOME_PATHWAY	R-HSA-5663202	Diseases of signal transduction by growth factor receptors and second messengers	10	7.29927	0.00912522	SPRED3, CDKN1A, CLIP1, JAG1, BDNF, STAT3, TPR, ZC3HAV1, JUNB, ETV6	91	458	11569	2.7758	0.993479	0.325905	0.3205718988590266\
REACTOME_PATHWAY	R-HSA-422475	Axon guidance	11	8.0292	0.00948087	EFNA1, NRP1, SCN10A, EPHA7, ABLIM1, RELN, TRIO, SHC3, SCN5A, SCN3B, ROBO1	91	544	11569	2.57068	0.994646	0.325905	0.3205718988590266\
REACTOME_PATHWAY	R-HSA-9675108	Nervous system development	11	8.0292	0.0127306	EFNA1, NRP1, SCN10A, EPHA7, ABLIM1, RELN, TRIO, SHC3, SCN5A, SCN3B, ROBO1	91	569	11569	2.45773	0.999119	0.411873	0.4051334959620977\
REACTOME_PATHWAY	R-HSA-9705462	Inactivation of CSF3 (G-CSF) signaling	3	2.18978	0.0159857	SOCS3, STAT3, JAK1	91	25	11569	15.2558	0.999856	0.488453	0.48046018150317693\
REACTOME_PATHWAY	R-HSA-982772	Growth hormone receptor signaling	3	2.18978	0.0172312	SOCS3, CISH, STAT3	91	26	11569	14.6691	0.999928	0.498799	0.4906363549325212\
REACTOME_PATHWAY	R-HSA-5576891	Cardiac conduction	5	3.64964	0.0204478	SCN10A, KCNK9, ATP2B4, SCN5A, SCN3B	91	134	11569	4.74373	0.999988	0.551015	0.5419982976674019\
REACTOME_PATHWAY	R-HSA-9674555	Signaling by CSF3 (G-CSF)	3	2.18978	0.0226058	SOCS3, STAT3, JAK1	91	30	11569	12.7132	0.999996	0.551015	0.5419982976674019\
REACTOME_PATHWAY	R-HSA-909733	Interferon alpha/beta signaling	4	2.91971	0.0227785	SOCS3, MX1, IRF9, JAK1	91	78	11569	6.51958	0.999997	0.551015	0.5419982976674019\
REACTOME_PATHWAY	R-HSA-198745	Signalling to STAT3	2	1.45985	0.0231591	NTRK1, STAT3	91	3	11569	84.7546	0.999997	0.551015	0.5419982976674019\
REACTOME_PATHWAY	R-HSA-445095	Interaction between L1 and Ankyrins	3	2.18978	0.0240443	SCN10A, SCN5A, SCN3B	91	31	11569	12.3031	0.999998	0.551015	0.5419982976674019\
REACTOME_PATHWAY	R-HSA-5576892	Phase 0 - rapid depolarisation	3	2.18978	0.0285768	SCN10A, SCN5A, SCN3B	91	34	11569	11.2175	1	0.603659	0.5937813266935059\
REACTOME_PATHWAY	R-HSA-8849474	PTK6 Activates STAT3	2	1.45985	0.0307603	SOCS3, STAT3	91	4	11569	63.5659	1	0.603659	0.5937813266935059\
REACTOME_PATHWAY	R-HSA-1266695	Interleukin-7 signaling	3	2.18978	0.031773	CISH, STAT3, JAK1	91	36	11569	10.5943	1	0.603659	0.5937813266935059\
REACTOME_PATHWAY	R-HSA-1169410	Antiviral mechanism by IFN-stimulated genes	5	3.64964	0.0319558	STAT3, TPR, MX1, HSPA1B, JAK1	91	154	11569	4.12766	1	0.603659	0.5937813266935059\
REACTOME_PATHWAY	R-HSA-9700206	Signaling by ALK in cancer	4	2.91971	0.0329269	CDKN1A, STAT3, TPR, JUNB	91	90	11569	5.65031	1	0.603659	0.5937813266935059\
REACTOME_PATHWAY	R-HSA-9725370	Signaling by ALK fusions and activated point mutants	4	2.91971	0.0329269	CDKN1A, STAT3, TPR, JUNB	91	90	11569	5.65031	1	0.603659	0.5937813266935059\
REACTOME_PATHWAY	R-HSA-877300	Interferon gamma signaling	4	2.91971	0.0397672	SOCS3, IRF9, JAK1, ICAM1	91	97	11569	5.24255	1	0.702433	0.6909386563836459\
REACTOME_PATHWAY	R-HSA-1266738	Developmental Biology	19	13.8686	0.0412574	NRP1, CDKN1A, EPHA7, TRIO, SHC3, JAG1, PXN, STAT3, ROBO1, SYTL2, RUNX1, EFNA1, SCN10A, ABLIM1, RELN, CTNNA1, TNKS1BP1, SCN5A, SCN3B	91	1511	11569	1.59861	1	0.702433	0.6909386563836459\
REACTOME_PATHWAY	R-HSA-9013420	RHOU GTPase cycle	3	2.18978	0.042146	DLG5, RHOU, ARHGEF6	91	42	11569	9.08085	1	0.702433	0.6909386563836459\
REACTOME_PATHWAY	R-HSA-8939247	RUNX1 regulates transcription of genes involved in interleukin signaling	2	1.45985	0.0457877	LIFR, RUNX1	91	6	11569	42.3773	1	0.72049	0.7086998529744504\
REACTOME_PATHWAY	R-HSA-373752	Netrin-1 signaling	3	2.18978	0.0458493	ABLIM1, TRIO, ROBO1	91	44	11569	8.66808	1	0.72049	0.7086998529744504\
REACTOME_PATHWAY	R-HSA-6783783	Interleukin-10 signaling	3	2.18978	0.0516192	STAT3, JAK1, ICAM1	91	47	11569	8.1148	1	0.788627	0.7757217419399651\
REACTOME_PATHWAY	R-HSA-8939242	RUNX1 regulates transcription of genes involved in differentiation of keratinocytes	2	1.45985	0.0605847	SOCS3, RUNX1	91	8	11569	31.783	1	0.876884	0.8625346640056037\
REACTOME_PATHWAY	R-HSA-446388	Regulation of cytoskeletal remodeling and cell spreading by IPP complex components	2	1.45985	0.0605847	PXN, ARHGEF6	91	8	11569	31.783	1	0.876884	0.8625346640056037\
REACTOME_PATHWAY	R-HSA-8985947	Interleukin-9 signaling	2	1.45985	0.0678978	STAT3, JAK1	91	9	11569	28.2515	1	0.914393	0.8994301849683638\
REACTOME_PATHWAY	R-HSA-8848021	Signaling by PTK6	3	2.18978	0.0681638	SOCS3, PXN, STAT3	91	55	11569	6.93447	1	0.914393	0.8994301849683638\
REACTOME_PATHWAY	R-HSA-9006927	Signaling by Non-Receptor Tyrosine Kinases	3	2.18978	0.0681638	SOCS3, PXN, STAT3	91	55	11569	6.93447	1	0.914393	0.8994301849683638\
REACTOME_PATHWAY	R-HSA-373760	L1CAM interactions	4	2.91971	0.070836	NRP1, SCN10A, SCN5A, SCN3B	91	123	11569	4.13437	1	0.918557	0.9035264440474644\
REACTOME_PATHWAY	R-HSA-9020958	Interleukin-21 signaling	2	1.45985	0.0751547	STAT3, JAK1	91	10	11569	25.4264	1	0.918557	0.9035264440474644\
REACTOME_PATHWAY	R-HSA-2586552	Signaling by Leptin	2	1.45985	0.0751547	SOCS3, STAT3	91	10	11569	25.4264	1	0.918557	0.9035264440474644\
REACTOME_PATHWAY	R-HSA-9762292	Regulation of CDH11 function	2	1.45985	0.0751547	ADAM19, CTNNA1	91	10	11569	25.4264	1	0.918557	0.9035264440474644\
REACTOME_PATHWAY	R-HSA-447115	Interleukin-12 family signaling	3	2.18978	0.0792723	STAT3, IL6ST, JAK1	91	60	11569	6.35659	1	0.927654	0.9124744800756517\
REACTOME_PATHWAY	R-HSA-193648	NRAGE signals death through JNK	3	2.18978	0.0792723	NET1, TRIO, ARHGEF6	91	60	11569	6.35659	1	0.927654	0.9124744800756517\
REACTOME_PATHWAY	R-HSA-877312	Regulation of IFNG signaling	2	1.45985	0.0965917	SOCS3, JAK1	91	13	11569	19.5587	1	1	0.9854280510018215\
REACTOME_PATHWAY	R-HSA-418885	DCC mediated attractive signaling	2	1.45985	0.0965917	ABLIM1, TRIO	91	13	11569	19.5587	1	1	0.9854280510018215\
