## Supplementary Excel Table 5 for "LIF is a pro-algesic mediator in human and mouse models of arthritis-related pain"

### Sheet: mouse DRG culture
Usage	Reagent	Company	Catalogue	Dilution/concentration
DRG collection	Pentobarbitone Sodium	Ecuphar	XVD132	200 mg/mL
DRG culture	Poly-L-lysine	Sigma-Aldrich	P8954	0.1 mg/mL
DRG culture	Mouse Laminin	Sigma-Aldrich	L2020	40 μg/mL
Components of enzyme mix	Dispase II	Roche	4942078001	3 mg/mL
Components of enzyme mix	Collagenase	Sigma-Aldrich	C9891	0.8 mg/mL
Components of enzyme mix	DNase I	Roche	10104159001	30 μg/mL
Components of DRG complete culture medium	Ham's F12	Sigma-Aldrich	N6658	NA
Components of DRG complete culture medium	Fetal Bovine Serum (FBS)	Gibco	10500-064	0.1
Components of DRG complete culture medium	Antibiotic/antimycotic	ThermoFisher	15240096	0.01
Components of DRG complete culture medium	N2 supplement (100X)	ThermoFisher	17502048	0.01
DRG culture	Bovine Serum Albumin (BSA)	Sigma-Aldrich	A3294	0.15
Stimulation of mouse DRG culture	Mouse LIF	Miltenyi Biotec	130-095-772	100 ng/mL
Immunocytochemistry: fixation	Paraformaldehyde	VWR Chemicals	28794.3	0.02
DRG collection; immunocytochemistry	Oxoid™ Phosphate Buffered Saline (PBS) Tablets	Thermo Scientific	BR0014G	1X
Immunocytochemistry: permeabilisation	Methanol	Sigma-Aldrich	34860	1
Immunocytochemistry	Triton X-100	Sigma-Aldrich	T9284	0.002
Immunocytochemistry: blocking	Donkey serum	Abcam	ab7475	0.1
Immunocytochemistry: primary antibody	pSTAT3 (Tyr705) (Rabbit)	Cell Signalling	9145	1:100
Immunocytochemistry: primary antibody	NeuN (Chicken)	Merck	ABN91	1:750
Immunocytochemistry: mounting media antibody	Fluoromount-G™ with DAPI	Invitrogen	00-4959-52	NA
Immunocytochemistry: secondary antibody	Donkey anti-Chicken 488	Invitrogen	A78948	1:1000
Immunocytochemistry: secondary antibody	Donkey anti-Rabbit 647	Invitrogen	A32795	1:1000
Western blot	4X Laemmli Sample Buffer	Bio-Rad	1610747	NA
Western blot	β-Mercaptoethanol	PanReac AppliChem	A1108	0.1
Western blot	Novex™ Tris-Glycine SDS Running Buffer (10X)	ThermoFisher	LC26755	1X
Western blot	PageRuler™ Plus Prestained Protein Ladder, 10 to 250 kDa	Thermo Scientific	26619	NA
Western blot	Novex™ Tris-Glycine Mini Protein Gels, 8–16%, 1.0 mm, WedgeWell™ format	Invitrogen	XP08165BOX	NA
Western blot	PVDF Transfer Membrane	Thermo Scientific	10617354	NA
Western blot	Tris Buffered Saline
Western blot	TWEEN® 20	Sigma-Aldrich	P9416	0.1% in TBS
Western blot	Ponceau S solution	Sigma-Aldrich	P7170	NA
Western blot	Skim Milk Powder	Millipore	70166	5% in TBS-T
Western blot	Bovine Serum Albumin (BSA)	Sigma-Aldrich	A3294	1% in TBS-T
Western blot	1% Sodium azide solution	G-Biosciences	786-299	0.1% in 1% BSA-TBS-T
Western blot	Blotting Accelerator	Proteintech	PR20039	NA
Western blot	ReBlot Plus Strong Antibody Stripping Solution	Millipore	2504	10X
Western blot: primary antibody	pSTAT3 (Tyr705) (Rabbit)	Cell Signalling	9145	1:2000
Western blot: primary antibody	STAT3	Cell Signalling	4904	1:1000
Western blot: secondary antibody	Goat anti Rabbit IgG (HRP)	Abcam	ab205718	1:5000
Western blot	SuperLumia ECL Plus HRP Substrate Kit	Abbkine	K22030	NA

### Sheet: mouse in vivo experiments
Usage	Reagent	Company	Catalogue	Dilution/concentration
Mouse intra-articular injections	LIF	Miltenyi Biotec	130-095-772	0.5 mg
Induction of antigen-induced arthritis mouse model	Incomplete Freund’s Adjuvant (IFA)	Difco	#263910	NA
Induction of antigen-induced arthritis mouse model	Mycobacterium tuberculosis (Mtb)	Difco	#231141	0.165mg/mouse
Induction of antigen-induced arthritis mouse model	mBSA	Merck Life Science Limited	A1009	0.1mg/mouse (immunisation), 0.2mg/mouse (challenge)
Neuronal tracer	Fast Blue	Polysciences	17740-1	0.02
Anaesthetic reagents	ketamine	Chanelle Vet UK Ltd	Ketamidor 100mg/ml	75mg/kg
Anaesthetic reagents	medetomidine	Vetoquinol uk limited	Domitor 1mg/ml	1mg/kg
Anaesthetic reagents	Isofluorane	Covetrus	2800025	2-4%
Anaesthesia reversal	atipamezole	Vetoquinol uk limited	Antisedan 5mg/ml	1mg/kg

### Sheet: mouse IHC
Usage	Reagent	Company	Catalogue	Dilution/concentration
Immunohistochemistry/Flow cytometry: fixation	Paraformaldehyde	VWR Chemicals	28794.3	0.04
Immunohistochemistry	Oxoid™ Phosphate Buffered Saline (PBS) Tablets	Thermo Scientific	BR0014G	1X
Immunohistochemistry: dehydration	Sucrose	Merck Life Science Limited	S0389-5KG	0.3
Immunohistochemistry: freezing	OCT	Cell Path	kma-0100-00a	NA
Immunohistochemistry: permeabilisation	Methanol	Sigma-Aldrich	34860	100%
Immunohistochemistry: permeabilisation	Triton X-100	Sigma-Aldrich	T9284	0.002
Immunohistochemistry: blocking	Donkey serum	Abcam	ab7475	0.06
Immunohistochemistry: primary antibody	pSTAT3 (Tyr705) (Rabbit)	Cell Signalling	9145	1:100
Immunohistochemistry: primary antibody	NeuN (Chicken)	Merck	ABN91	1:750
Immunohistochemistry: primary antibody	CGRP (Sheep)	Enzo Life Sciences	BML-CA1137-0025	1:400
Immunohistochemistry: mounting media antibody	Fluoromount-G™	Invitrogen	00-4958-02	NA
Immunohistochemistry: secondary antibody	Donkey anti-Chicken 488	Invitrogen	A78948	1:1000
Immunohistochemistry: secondary antibody	Donkey anti-Rabbit 647	Invitrogen	A32795	1:1000
Immunohistochemistry: secondary antibody	Donkey anti-Sheep 568	Fisher Scientific Ltd	A-21099	1:1000
ELISA	LIF ELISA	Abcam	ab238261	NA

### Sheet: mouse FACS & fibroblast culture
Usage	Reagent	Company	Catalogue	Dilution/concentration
Mouse tissue: freezing media for fibroblast culture	High Glucose DMEM +LGlut	Gibco	41965-39	NA
Mouse tissue: freezing media for fibroblast culture	FBS	Gibco	A5256701	20%
Mouse tissue: freezing media for fibroblast culture	DMSO	Sigma Aldrich	D4540	10%
Mouse tissue: digestion enzyme for fibroblast culture	Libearse	Roche	5401020001	0.1mg/ml
Mouse tissue: digestion enzyme for fibroblast culture	DNAse I	Sigma Aldrich	11284932001	0.1mg/ml
Mouse tissue: digestion enzyme for fibroblast culture	RPMI	Merck Life Science Limited	R8758-500ml	NA
FACS buffer: mouse	EDTA	Invitrogen	15575038	2mM
FACS buffer: mouse	HEPES	Gibco	15630080	15mM
FACS buffer: mouse	BSA	Sigma-Aldrich	A3983	0.4%
FACS buffer: mouse	HBSS	Gibco	14175095	NA
Mouse FACS blocking buffer	TruStain FcX? (anti-mouse CD16/32) Antibody [Clone: 93]	Biolegend UK Ltd	101320	1:20
Mouse FACS antibodies	CD146 - BV605	BD	740434	1:200
Mouse FACS antibodies	Ter119 - BV785	Biolegend UK Ltd	116245	1:200
Mouse FACS antibodies	CD45 - FITC	BioLegend UK Ltd	147709	1:500
Mouse FACS antibodies	CD31 - percpCy5.5	BioLegend UK Ltd	102419	1:300
Mouse FACS antibodies	PDPN - PE	BD	566390	1:300
Mouse FACS antibodies	Thy1 - PECy7	BioLegend UK Ltd	140309	1:200
Mouse FACS antibodies	DAPI	Scientific Laboratory Supplies Ltd	D9542-1mg	10 ng/ml
Mouse fibroblast culture media	High glucose DMEM +GlutaMax	Gibco	10569-010	NA
Mouse fibroblast culture media	FBS	Gibco	A5256701	0.15
Mouse fibroblast culture media	Pen/strep	Sigma	P4333	0.01
Mouse fibroblast culture media	βMercaproethanol	Gibco	31350-010	50μM
Stimulation of mouse fibroblast culture	IL-1β	Fisher	211-11B-10UG	10ng/ml

### Sheet: iPSC neuron culture
Usage	Reagent	Company	Catalogue	Dilution/concentration
Mainteneance of IPSC	Stemflex media	ThermoFisher	A3349401	NA
Mainteneance of IPSC	Vitronectin	Stem cell technology	7180	40µL versene in 1mL PBS
Mainteneance of IPSC	Geltrex	ThermoFisher	A1569601	1:100 for IPSC, 1:50 for neuron
Mainteneance of IPSC	Versene	ThermoFisher	15040066	NA
Mainteneance of IPSC and replating	TrpLE	ThermoFisher	12604013	NA
Replating	Rho Kinase inhibitor Y-27632	Enzo	ALX-270-333-M005	10µM
Differentiation of IPSC into sensory neurons	Mouse Embryonic Fibroblast (MEF) Conditioned Media	Bio-techne	AR005	NA
Differentiation of IPSC into sensory neurons	Human FGF-2	Miltenyi	130-093-839	10 ng/mL
Differentiation of IPSC into sensory neurons	SB431542	Bio-techne	1614-10	10µM
Differentiation of IPSC into sensory neurons	LDN-193189	Bio-techne	6053-10	100nM
Differentiation of IPSC into sensory neurons	CHIR99021	Bio-techne	4423-10	3µM
Differentiation of IPSC into sensory neurons	SU5402	Merck	SML0443-5mg	10µM
Differentiation of IPSC into sensory neurons	DAPT	Bio-techne	2634-10	10µM
Components of Knockout DMEM media	Knockout DMEM basal	ThermoFisher	10829018	NA
Components of Knockout DMEM media	Knockout serum replacement	ThermoFisher	10829018	15%
Components of Knockout DMEM media	Glutamax	ThermoFisher	35050038	1%
Components of Knockout DMEM media	Nonessential amino acids	ThermoFisher	11140035	1%
Components of Knockout DMEM media	beta-Mercaptoethanol	Gibco	31350-010	100 µM
Components of Knockout DMEM, N2 and stemflex media	antibiotic/antimycotic	ThermoFisher	15240096	1%
Components of N2 media	Neurobasal medium	ThermoFisher	21103049	NA
Components of N2 media	B27 supplement	ThermoFisher	17504044	0.02
Components of N2 media	N2 supplement	ThermoFisher	17502048	0.01
Components of N2 media	Glutamax	ThermoFisher	35050038	0.01
Maintenance of IPSC-derived sensory neurons	25 ng/mL human β-NGF	Peprotech	450-01-100ug	25ng/mL (>D39: 10ng/mL)
Maintenance of IPSC-derived sensory neurons	25 ng/mL human BDNF	Peprotech	450-02-100ug	25ng/mL (>D39: 10ng/mL)
Maintenance of IPSC-derived sensory neurons	25 ng/mL human GDNF	Peprotech	450-10-100ug	25ng/mL (>D39: 10ng/mL)
Maintenance of IPSC-derived sensory neurons	25 ng/mL human NT3	Peprotech	450-03-100ug	25ng/mL (>D39: 10ng/mL)
Maintenance of IPSC-derived sensory neurons	Cytosine arabinoside (AraC	SLS	C1768)	1µM-3µM, pending on culture purity

### Sheet: HD10.6 culture
Usage	Reagent	Company	Catalogue	Dilution/concentration
HD10.6 proliferation	Advanced DMEM/F-12	Thermo Fisher Scientific	12634-010	NA
HD10.6 proliferation	B-27 Supplement (50×)	Thermo Fisher Scientific	12587010	1x
HD10.6 proliferation	GlutaMAX Supplement	Thermo Fisher Scientific	35050061	1x
HD10.6 proliferation	Prostaglandin E1	Sigma	P5515-1MG	10 ng/mL
HD10.6 proliferation	Human FGF-basic (FGF-2/bFGF)	Thermo Fisher Scientific	100-18B-100µG	0.5 ng/mL
HD10.6 proliferation	G418 (Geneticin)	Roche	472787800	50 µg/mL
HD10.6 passaging	TrypLE Express Enzyme (1×), no phenol red	Thermo Fisher Scientific	12604013	1x
HD10.6 coating substrate	Cultrex Stem Cell Qualified BME, RGF	Bio-Techne	3434-005-02	1:100
HD10.6 coating substrate	Poly-ᴅ-Lysine Hydrobromide	Sigma-Aldrich	P6407	0.1 mg/mL
HD10.6 maturation/differentiation	Neurobasal Medium	Thermo Fisher Scientific	12348017	NA
HD10.6 maturation/differentiation	B-27 Supplement (50×)	Thermo Fisher Scientific	12587010	1x
HD10.6 maturation/differentiation	GlutaMAX Supplement	Thermo Fisher Scientific	35050061	1x
HD10.6 maturation/differentiation	Recombinant Human β-NGF	Bio-Techne	256-GF-MTO	50 ng/mL
HD10.6 maturation/differentiation	Recombinant Human GDNF	Bio-Techne	212-GD-MTO	25 ng/mL
HD10.6 maturation/differentiation	Recombinant Human NT-3	Bio-Techne	267-N3-MTO	25 ng/mL
HD10.6 maturation/differentiation	Recombinant Human CNTF	Thermo Fisher Scientific	450-13-100µG	25 ng/mL
HD10.6 maturation/differentiation	Tetracycline	Sigma	T-7660	1 µg/mL
HD10.6 maturation/differentiation	Forskolin	Sigma	F6886	25 µM

### Sheet: human WB_RNA
Usage	Reagent	Company	Catalogue	Dilution/concentration
Western blot	4x Laemmli Sample Buffer	Bio-Rad	1610747	1x
Western blot	beta-Mercaptoethanol	Gibco	31350-010	10%
Western blot	10x Tris/Glycine/SDS Buffer	Bio-Rad	1610732	1x
Western blot	10x Tris-Buffered Saline (TBS)	Thermo Scientific	J60764.K3	1x
Western blot	Mini-PROTEAN TGX Gels 10 wells	Bio-Rad	4561093	NA
Western blot	Criterion™️TGX™️ Precast Gels 26 wells	Bio-Rad	5671095	NA
Western blot	Criterion™️TGX™️ Precast Gels 18 wells	Bio-Rad	5671094	NA
Western blot	Trans-Blot Turbo RTA Mini 0.45 µm LF PVDF Transfer Kit	Bio-Rad	1704274	NA
Western blot	Trans-Blot TurboTransfer Pack	Bio-Rad	1704159	NA
Western blot	Skimmed milk	Sigma	70166	5% in TBS-T
Western blot	SuperSignal™ Pico Plus Chemiluminescent Substrate	ThermoFisher	34580	NA
Western blot	SuperSignal™ West Atto Ultimate Sensitivity Substrate	ThermoFisher	A38554	NA
Western blot	Prestained protein marker	APExBIO	F4005	NA
Western blot	ReBlot Plus Strong Antibody Stripping Solution 10x	Milliopore	2504	NA
RNA extraction	RNeasy Plus Micro Kit	Qiagen	74034	NA
RNA quantification	Qubit ™️RNA HS Assay Kit	Invitrogen	Q32852	NA
RNA quantification	High Sensitivity RNA ScreenTape	Agilent Technologies	5867-5579	NA
RNA quantification	High Sensitivity RNA ScreenTape Sample Buffer	Agilent Technologies	5067-5580	NA
cDNA synthesis	High-Capacity cDNA Reverse Transcription Kit	Applied Biosystems	4374967	NA
qPCR	PowerTrack ™️SYBR Green Master Mix	Applied Biosystems	A46109	NA
