## Supplementary Excel Table 6 for "LIF is a pro-algesic mediator in human and mouse models of arthritis-related pain"

### Sheet: Sheet1
Clinical and demographic parameters for synovial fluid donors for LIF ELISA
Parameters	RA	PsA	JIA	SpA	IA
Sex (F/M)	11/1	0/3	4/0	0/1	2/0
Age (years): mean (SD)	52(19)	47(14)	38(23)M	42	49(43)
Disease duration (years): mean (SD)	14(6)M	14(11.5)	26(23)	0	1M
DAS28: mean (SD)	4.6(1.2)	3.71M	3.6(0.7)M	3.46	2.9(1.4)
Joint pain score: mean (SD)	7.4(1.8)	4.3(0.6)	8.25(1.7)	6	5.5(0.7)
M Information for 1 individual missing, except for PsA DAS28 where data for 2 individuals are missing.
Clinical and demographic parameters for synovial fluid donors for Western blots and RNA-seq
Parameter	RA
Sex (F/M)	7/1
Age (years): mean (SD)	57(14)
Disease duration (years): mean (SD)	7(4)M
DAS28: mean (SD)	5.54(1.2)M
M Information for 1 individual missing.
Clinical and demographic parameters for synovial fibroblasts donors for Western blots and RNA-seq
Parameter	RA
Sex (F/M)	2/5
